# Human reference gut microbiome comprising 5,414 prokaryotic species, including newly assembled genomes from under-represented Asian metagenomes

**DOI:** 10.1101/2020.11.09.375873

**Authors:** Chan Yeong Kim, Muyoung Lee, Sunmo Yang, Kyungnam Kim, Dongeun Yong, Hye Ryun Kim, Insuk Lee

## Abstract

Metagenome sampling bias for geographical location and lifestyle is partially responsible for the incomplete catalog of reference genomes of gut microbial species. Here, we present a substantially expanded microbiome catalog, the Human Reference Gut Microbiome (HRGM). Incorporating newly assembled 29,082 genomes from 845 fecal samples collected from three under-represented Asian countries—Korea, India, and Japan—the HRGM contains 232,098 non-redundant genomes of 5,414 representative prokaryotic species, >103 million unique proteins, and >274 million single-nucleotide variants. This is an over 10% increase from the largest reference database. The newly assembled genomes were enriched for members of the *Bacteroidaceae* family, including species associated with high-fiber and seaweed-rich diet. Single-nucleotide variant density was positively associated with the speciation rate of gut commensals. Ultra-deep sequencing facilitated the assembly of genomes of low-abundance taxa, and deep sequencing (>20 million read pairs) was needed for the profiling of low-abundance taxa. Importantly, the HRGM greatly improved the taxonomic and functional classification of sequencing reads from fecal samples. Finally, mapping homologous sequences for human auto-antigens onto the HRGM genomes revealed the association of commensal bacteria with high cross-reactivity potential with autoimmunity. The HRGM (www.mbiomenet.org/HRGM/) will facilitate the identification and functional analysis of disease-associated gut microbiota.
