## Supplementary Tables for "Human reference gut microbiome comprising 5,414 prokaryotic species, including newly assembled genomes from under-represented Asian metagenomes"

### Sheet: Supplementary Table 1
Supplementary Table 1. Comparison of genome assembly and de-replication methods
	Contig assembly	binning	de-replication	inclusion relation
1. This study	metaSPAdes (preferentially), megaHIT (alternative)	Ensemble method 1. MaxBin2, MetaBAT2, CONCOCT) 2. metaWRAP (bin refinement module)	Two step iterative clustering 1. Pirmary Tool: Mash Method: hierarchical clustering ANI threshold: 0.8 2. Secondary (Intra primary cluster) Tool: ANImf (concept of dRep) Methods: hierarchical clustering ANI threshold: 0.95 Coverage cutoff: min(0.8, CompA*CompB) 3. Iterative (x8 and x4 iterations)	It includes 5. Almeida data and newly assembled genomes from KIJ dataset.
2. Passoli et al, Cell 2019	metaSPAdes (preferentially), megaHIT (alternative)	MetaBAT2	One step clustering Tool: Mash Method: hierarchical clustering ANI threshold: 0.95
3. Almeida et al, Nature 2019	metaSPAdes	MetaBAT2	Three step clustering Authors use two tools (Mash and DRep), but it is three step internally. 1. Primary Tool: Mash Method: hierarchical clustering ANI threshold: 0.8 2. Secondary (Intra primary cluster) Tool: DRep - (primary = Mash) Method: hierarchical clustering ANI threshold: 0.9 3. Tertiary (Intra secondary cluster) Tool: DRep - (secondary = ANImf) Method: hierarchical clustering ANI thresho…
4. Nayfach et al, Nature 2019	MegaHIT	Ensemble method 1. MaxBin2, MetaBAT2, CONCOCT) 2. DasTool	Two step clustering 1. Primary Clustering Tool: Mash Method: hierarchical clustering ANI threshold: 0.99 2. Secondary Clustering (Inter primary cluster) Tool: ANIcalculator Methods: hierarchical clustering Note: Only between genome pairs with Mash ANI>0.9 ANI threshold: 0.95 Coverage cutoff: 0.8
5. Almeida et al, Nature Biotechnology 2020	NA	NA	Two step hierarchical clustering This work used dRep which internally have two steps. 1. Primary Clustering Tool: Mash - (primary = Mash) Method: hierarchical clustering ANI threshold: 0.9 2. Secondary Clustering (Intra primary cluster) Tool: ANIcalculator Methods: hierarchical clustering ANI threshold: 0.95 Coverage cutoff: 0.3 3. Performed the above two step among chunks of 50,000 genomes and r…	It includes 2. Passoli, 3. Almeida, 4. Nayfach data as well as isolated genomes from CGR, HBC, IMG, NCBI, PATRIC

### Sheet: Supplementary Table 2
Supplementary Table 2. fecal WMS samples from Korean, Indian, and Japanese (KIJ dataset)
Sample Name	Country	Severance map (not be exposed)	accession code	Total read length (bp)	assembler	# HQ bins	# MQ bins	Note
1_1	Korea	meta-SC40-BYK	to be updated	31732603794	metaspades	10	1
1_10	Korea	meta-SC07-JJY	to be updated	57859043272	metaspades	54	21	Used for the study of seq depth effect
1_11	Korea	meta-SC19-SIB	to be updated	32255631554	metaspades	70	27
1_12	Korea	meta-SC43-KJO	to be updated	28669973172	metaspades	41	21
1_13	Korea	meta-SC11-HKH	to be updated	30226430738	metaspades	56	33
1_14	Korea	meta-SC20-KMK	to be updated	31400400472	metaspades	49	25
1_15	Korea	meta-SC08-HHS	to be updated	29885257110	metaspades	50	30
1_16	Korea	meta-SC44-PSD	to be updated	34340281986	metaspades	53	32
1_17	Korea	meta-SC37-LSK	to be updated	36366712858	metaspades	53	33
1_18	Korea	meta-SC46-HYT	to be updated	32025189850	metaspades	3	1
1_19	Korea	meta-SC41-KPS	to be updated	27165039222	metaspades	55	32
1_2	Korea	meta-SC58-KOC	to be updated	28040459306	metaspades	62	40
1_20	Korea	meta-SC53-KDY	to be updated	30301125606	metaspades	63	39
1_21	Korea	meta-SC42-PJH	to be updated	28756819010	metaspades	46	41
1_22	Korea	meta-SC12-KHT	to be updated	30683078898	metaspades	68	39
1_23	Korea	meta-SC27-PJE	to be updated	29105141884	metaspades	47	28
1_24	Korea	meta-SC34-CML	to be updated	29394478420	metaspades	49	44
1_25	Korea	meta-SC32-CJS	to be updated	28593591936	metaspades	49	19
1_26	Korea	meta-SC13-CCS	to be updated	27442568162	metaspades	51	34
1_27	Korea	meta-SC14-YOB	to be updated	28931805058	metaspades	27	13
1_28	Korea	meta-SC24-KJH	to be updated	28064652828	metaspades	24	10
1_29	Korea	meta-SC02-KYS	to be updated	30007421848	metaspades	55	22
1_3	Korea	meta-SC05-BJK	to be updated	31218297794	metaspades	59	35
1_30	Korea	meta-SC66-LJS	to be updated	27661042210	metaspades	60	39
1_31	Korea	meta-SC60-CUY	to be updated	25897696222	metaspades	22	12
1_32	Korea	meta-SC22-LJS	to be updated	29082389808	metaspades	46	23
1_33	Korea	meta-SC47-CJK	to be updated	30108157874	metaspades	29	12
1_34	Korea	meta-SC35-KCO	to be updated	29993585416	metaspades	28	8
1_35	Korea	meta-SC26-YKS	to be updated	58826582416	metaspades	56	16	Used for the study of seq depth effect
1_36	Korea	meta-SC36-LEW	to be updated	58273940536	metaspades	71	60	Used for the study of seq depth effect
1_37	Korea	meta-SC64-KHS	to be updated	27112320894	metaspades	41	16
1_38	Korea	meta-SC38-PYK	to be updated	30534963602	metaspades	74	38
1_39	Korea	meta-SC45-TYK	to be updated	34072771896	metaspades	27	16
1_4	Korea	meta-SC06-CYI	to be updated	62135340622	metaspades	108	75	Used for the study of seq depth effect
1_40	Korea	meta-SC30-NYO	to be updated	61078965762	metaspades	62	44	Used for the study of seq depth effect
1_41	Korea	meta-SC18-LHB	to be updated	30406039500	metaspades	55	36
1_42	Korea	meta-SC03-LJB	to be updated	31475378918	metaspades	62	50
1_43	Korea	meta-SC09-LNS	to be updated	26392953874	metaspades	55	56
1_44	Korea	M-2309245-LCG	to be updated	26019209244	metaspades	35	19
1_45	Korea	M-7601421-KMJ	to be updated	25642165868	metaspades	62	42
1_46	Korea	M-831451-KTS	to be updated	25691113122	metaspades	42	23
1_47	Korea	M-8449928-SBJ	to be updated	34449544076	metaspades	41	25
1_48	Korea	M-8662952-SSI	to be updated	26692143462	metaspades	43	14
1_49	Korea	M-8678192-SSG	to be updated	26365360134	metaspades	29	16
1_5	Korea	meta-SC51-CCS	to be updated	29630418034	metaspades	25	15
1_50	Korea	M-8723539-LTB	to be updated	26659300056	metaspades	33	20
1_51	Korea	M-8771569-LHK	to be updated	36215013728	metaspades	39	18
1_6	Korea	meta-SC56-PHS	to be updated	31163196686	metaspades	34	22
1_7	Korea	meta-SC49-ABM	to be updated	33574120972	metaspades	41	23
1_8	Korea	meta-SC15-KSJ	to be updated	30262906902	metaspades	51	36
1_9	Korea	meta-SC54-MDH	to be updated	31519016710	metaspades	36	12
2_1	Korea	MnM-10a	to be updated	30084940114	metaspades	41	25
2_10	Korea	MnM-M5a	to be updated	28137368388	metaspades	62	39
2_11	Korea	MnM-M6a	to be updated	52873062230	metaspades	72	65	Used for the study of seq depth effect
2_12	Korea	17	to be updated	25199662482	metaspades	30	13
2_13	Korea	5	to be updated	25368212306	metaspades	53	37
2_14	Korea	29	to be updated	25634254072	metaspades	32	20
2_15	Korea	43	to be updated	26038716934	metaspades	50	47
2_16	Korea	23	to be updated	25160901084	metaspades	70	60
2_17	Korea	7	to be updated	26489681152	metaspades	53	32
2_18	Korea	3	to be updated	25537333816	metaspades	74	55
2_19	Korea	12	to be updated	25630630374	metaspades	67	53
2_2	Korea	MnM-11-2a	to be updated	60135403304	metaspades	61	34	Used for the study of seq depth effect
2_20	Korea	6	to be updated	27824546520	metaspades	73	60
2_21	Korea	14	to be updated	25160907124	metaspades	59	56
2_22	Korea	18	to be updated	25155672558	metaspades	38	30
2_23	Korea	15	to be updated	25793788894	metaspades	51	28
2_24	Korea	28	to be updated	25370519284	metaspades	43	29
2_25	Korea	40	to be updated	25662876424	metaspades	48	29
2_26	Korea	20	to be updated	26032444998	metaspades	67	47
2_27	Korea	42	to be updated	25038627324	metaspades	81	60
2_28	Korea	32	to be updated	25917087038	metaspades	61	59
2_29	Korea	19	to be updated	26144157214	metaspades	70	69
2_3	Korea	MnM-12a	to be updated	26722333496	metaspades	66	31
2_30	Korea	30	to be updated	26387001152	metaspades	46	37
2_31	Korea	34	to be updated	25969519976	metaspades	63	31
2_32	Korea	13	to be updated	27464814086	metaspades	73	71
2_33	Korea	21	to be updated	28242298288	metaspades	44	32
2_34	Korea	26	to be updated	29067935786	metaspades	65	44
2_35	Korea	16	to be updated	32849918932	metaspades	42	46
2_36	Korea	31	to be updated	35276158242	metaspades	60	67
2_37	Korea	45	to be updated	31890197058	metaspades	46	20
2_38	Korea	11	to be updated	37385908800	metaspades	89	77
2_39	Korea	44	to be updated	34007969944	metaspades	57	54
2_4	Korea	MnM-1a	to be updated	27192072752	metaspades	50	32
2_5	Korea	MnM-3a	to be updated	54934397658	metaspades	80	48	Used for the study of seq depth effect
2_6	Korea	MnM-4a	to be updated	26009421424	metaspades	47	29
2_7	Korea	MnM-7a	to be updated	55029607386	metaspades	91	62	Used for the study of seq depth effect
2_8	Korea	MnM-8a	to be updated	27543762322	metaspades	52	36
2_9	Korea	MnM-9a	to be updated	26970418946	metaspades	49	20
3_1	Japan	NA	DRR171837	3886475889	metaspades	16	4
3_10	Japan	NA	DRR171977	7997166421	metaspades	18	9
3_100	Japan	NA	DRR127619	5120578302	metaspades	13	6
3_101	Japan	NA	DRR171914	5459008096	metaspades	26	6
3_102	Japan	NA	DRR171786	10461398681	metaspades	22	5
3_103	Japan	NA	DRR171477	6187813041	metaspades	24	11
3_104	Japan	NA	DRR171558	5351827991	metaspades	14	7
3_105	Japan	NA	DRR171722	5864846452	metaspades	16	12
3_106	Japan	NA	DRR171815	6212788554	metaspades	16	10
3_107	Japan	NA	DRR171553	6492670402	metaspades	25	13
3_108	Japan	NA	DRR171681	7360673355	metaspades	13	14
3_109	Japan	NA	DRR127718	5433741142	metaspades	9	8
3_11	Japan	NA	DRR127596	5510583785	metaspades	14	15
3_110	Japan	NA	DRR171680	3477139390	metaspades	13	12
3_111	Japan	NA	DRR171998	3279266192	metaspades	14	10
3_112	Japan	NA	DRR171550	6577173296	metaspades	21	8
3_113	Japan	NA	DRR171727	9360664779	megahit	32	23
3_114	Japan	NA	DRR171669	6842175245	metaspades	3	6
3_115	Japan	NA	DRR171486	5683893420	metaspades	10	5
3_116	Japan	NA	DRR171737	6114699359	metaspades	15	11
3_117	Japan	NA	DRR171807	6640608401	metaspades	8	5
3_118	Japan	NA	DRR171979	3832691111	metaspades	10	13
3_119	Japan	NA	DRR171855	6105158888	metaspades	17	16
3_12	Japan	NA	DRR171479	4686202155	metaspades	15	11
3_120	Japan	NA	DRR171912	9180968011	metaspades	20	13
3_121	Japan	NA	DRR171757	7709103331	metaspades	25	18
3_122	Japan	NA	DRR127517	8117330663	metaspades	22	13
3_123	Japan	NA	DRR171866	11893076159	metaspades	8	6
3_124	Japan	NA	DRR171941	5803922981	metaspades	11	15
3_125	Japan	NA	DRR172007	3486758592	metaspades	14	12
3_126	Japan	NA	DRR171561	1149382645	metaspades	3	1
3_127	Japan	NA	DRR171762	8018904165	metaspades	19	17
3_128	Japan	NA	DRR171710	7077640073	megahit	52	18
3_129	Japan	NA	DRR171627	6099201204	megahit	32	15
3_13	Japan	NA	DRR171913	6410283721	metaspades	26	17
3_130	Japan	NA	DRR171503	8043217740	metaspades	18	11
3_131	Japan	NA	DRR171621	6602740376	metaspades	27	21
3_132	Japan	NA	DRR171917	8357457817	metaspades	16	6
3_133	Japan	NA	DRR171725	6736891828	megahit	27	20
3_134	Japan	NA	DRR171607	6925117548	metaspades	19	12
3_135	Japan	NA	DRR171972	6648736317	megahit	37	14
3_136	Japan	NA	DRR171783	11305133387	metaspades	18	10
3_137	Japan	NA	DRR171651	6839026092	metaspades	30	23
3_138	Japan	NA	DRR171513	4445435126	metaspades	18	8
3_139	Japan	NA	DRR171951	8050060928	metaspades	18	10
3_14	Japan	NA	DRR171507	4862307767	metaspades	12	7
3_140	Japan	NA	DRR172004	8777651189	megahit	39	16
3_141	Japan	NA	DRR171874	6373183832	metaspades	18	6
3_142	Japan	NA	DRR127767	6810437048	metaspades	29	19
3_143	Japan	NA	DRR171487	5103249500	metaspades	21	11
3_144	Japan	NA	DRR171531	5444934161	metaspades	9	8
3_145	Japan	NA	DRR171610	7834209100	metaspades	33	26
3_146	Japan	NA	DRR171990	8088522489	metaspades	16	6
3_147	Japan	NA	DRR171864	6852342810	metaspades	1	5
3_148	Japan	NA	DRR172013	5680274941	metaspades	19	13
3_149	Japan	NA	DRR171697	8404108465	megahit	18	13
3_15	Japan	NA	DRR171695	6470326546	metaspades	14	15
3_150	Japan	NA	DRR171515	5805740766	metaspades	14	15
3_151	Japan	NA	DRR171893	5821023703	metaspades	5	2
3_152	Japan	NA	DRR171899	5188734214	metaspades	10	9
3_153	Japan	NA	DRR171774	6955507665	metaspades	11	7
3_154	Japan	NA	DRR171840	5589755323	metaspades	16	8
3_155	Japan	NA	DRR171860	5971081419	metaspades	27	8
3_156	Japan	NA	DRR171484	6930592546	metaspades	28	14
3_157	Japan	NA	DRR171500	8096151265	metaspades	29	17
3_158	Japan	NA	DRR171566	5690590906	metaspades	17	12
3_159	Japan	NA	DRR171641	6910185544	metaspades	15	4
3_16	Japan	NA	DRR171847	6254604364	metaspades	13	17
3_160	Japan	NA	DRR171716	6779303544	metaspades	19	12
3_161	Japan	NA	DRR171777	10089738040	megahit	23	19
3_162	Japan	NA	DRR172019	7080345334	metaspades	19	12
3_163	Japan	NA	DRR171749	10261253265	metaspades	25	26
3_164	Japan	NA	DRR127597	5015738215	metaspades	25	10
3_165	Japan	NA	DRR127789	6926623274	metaspades	36	20
3_166	Japan	NA	DRR171823	5419415604	metaspades	27	22
3_167	Japan	NA	DRR171616	7727821307	metaspades	15	7
3_168	Japan	NA	DRR171665	6549002156	metaspades	10	8
3_169	Japan	NA	DRR171715	7344244750	metaspades	19	20
3_17	Japan	NA	DRR171943	7657970820	metaspades	16	8
3_170	Japan	NA	DRR171493	6082960584	metaspades	18	8
3_171	Japan	NA	DRR171984	8054800494	megahit	24	25
3_172	Japan	NA	DRR172009	5175706921	metaspades	14	7
3_173	Japan	NA	DRR171782	7305782573	megahit	21	27
3_174	Japan	NA	DRR171989	7612381488	metaspades	24	17
3_175	Japan	NA	DRR171787	4652965507	metaspades	15	17
3_176	Japan	NA	DRR171623	7251660686	metaspades	15	12
3_177	Japan	NA	DRR171939	7604389914	metaspades	16	11
3_178	Japan	NA	DRR127704	6123261856	metaspades	18	11
3_179	Japan	NA	DRR171719	8036238960	metaspades	27	15
3_18	Japan	NA	DRR127774	5515213950	metaspades	16	13
3_180	Japan	NA	DRR171498	6105436977	metaspades	15	16
3_181	Japan	NA	DRR171519	5724199925	metaspades	15	10
3_182	Japan	NA	DRR172014	7153867257	megahit	35	27
3_183	Japan	NA	DRR171958	6150202757	megahit	48	15
3_184	Japan	NA	DRR171766	6285798483	metaspades	15	13
3_185	Japan	NA	DRR171704	7408090601	megahit	34	25
3_186	Japan	NA	DRR171511	3866419721	megahit	22	14
3_187	Japan	NA	DRR162775	6001676288	metaspades	13	6
3_188	Japan	NA	DRR171938	7579882900	metaspades	24	18
3_189	Japan	NA	DRR171997	5889688079	metaspades	15	10
3_19	Japan	NA	DRR127751	7918737006	metaspades	20	6
3_190	Japan	NA	DRR171700	5634239007	metaspades	12	11
3_191	Japan	NA	DRR171736	6438402196	metaspades	13	20
3_192	Japan	NA	DRR171672	6592702198	metaspades	17	13
3_193	Japan	NA	DRR171841	5964614138	metaspades	26	10
3_194	Japan	NA	DRR127535	3890370691	metaspades	11	9
3_195	Japan	NA	DRR171574	5662108368	megahit	36	25
3_196	Japan	NA	DRR171885	6008567339	megahit	36	14
3_197	Japan	NA	DRR171838	5034626845	metaspades	17	8
3_198	Japan	NA	DRR171876	7198566782	metaspades	17	9
3_199	Japan	NA	DRR171952	2086609400	metaspades	14	8
3_2	Japan	NA	DRR171555	5529771435	metaspades	17	11
3_20	Japan	NA	DRR171735	4565834668	metaspades	16	6
3_200	Japan	NA	DRR127638	4617687716	megahit	19	3
3_201	Japan	NA	DRR171907	6805488783	metaspades	20	6
3_202	Japan	NA	DRR127559	6603287365	metaspades	23	7
3_203	Japan	NA	DRR171640	10866455716	metaspades	24	24
3_204	Japan	NA	DRR127700	4707908266	metaspades	27	13
3_205	Japan	NA	DRR171883	6847200250	megahit	28	30
3_206	Japan	NA	DRR171496	9179272238	metaspades	23	13
3_207	Japan	NA	DRR171822	5369387216	metaspades	23	14
3_208	Japan	NA	DRR127666	5981611447	metaspades	12	10
3_209	Japan	NA	DRR127519	8506158049	metaspades	16	8
3_21	Japan	NA	DRR171517	3455453169	megahit	14	7
3_210	Japan	NA	DRR171717	5170836772	metaspades	20	7
3_211	Japan	NA	DRR171642	8041549182	metaspades	23	14
3_212	Japan	NA	DRR171790	6836957238	metaspades	12	7
3_213	Japan	NA	DRR172000	5425959339	metaspades	9	10
3_214	Japan	NA	DRR171494	7542191797	megahit	37	29
3_215	Japan	NA	DRR171617	8825285006	metaspades	9	10
3_216	Japan	NA	DRR171572	6638659637	metaspades	21	21
3_217	Japan	NA	DRR171658	9535206454	metaspades	25	13
3_218	Japan	NA	DRR171675	6276118654	metaspades	27	24
3_219	Japan	NA	DRR127509	6291025847	metaspades	19	9
3_22	Japan	NA	DRR127616	6648229136	metaspades	20	22
3_220	Japan	NA	DRR127478	6486706572	metaspades	11	7
3_221	Japan	NA	DRR171528	6497609444	metaspades	29	19
3_222	Japan	NA	DRR171895	6334959131	megahit	33	3
3_223	Japan	NA	DRR171536	6898533100	metaspades	15	10
3_224	Japan	NA	DRR171459	4945761009	metaspades	12	12
3_225	Japan	NA	DRR171831	6165042266	metaspades	25	12
3_226	Japan	NA	DRR127634	10389944355	metaspades	22	12
3_227	Japan	NA	DRR171548	6196627484	metaspades	19	12
3_228	Japan	NA	DRR171534	6770954653	metaspades	16	16
3_229	Japan	NA	DRR171863	5253422846	metaspades	10	11
3_23	Japan	NA	DRR127669	3658139787	metaspades	17	11
3_230	Japan	NA	DRR171779	8393686051	metaspades	20	16
3_231	Japan	NA	DRR171670	7951130283	megahit	36	22
3_232	Japan	NA	DRR171971	8230295305	megahit	15	10
3_233	Japan	NA	DRR171501	7722959868	metaspades	26	16
3_234	Japan	NA	DRR171464	7957296527	metaspades	8	10
3_235	Japan	NA	DRR171904	6559999741	metaspades	27	23
3_236	Japan	NA	DRR171808	5709320382	metaspades	18	16
3_237	Japan	NA	DRR172011	4237540626	metaspades	17	7
3_238	Japan	NA	DRR171975	9056426104	metaspades	22	13
3_239	Japan	NA	DRR171541	4471183844	metaspades	12	7
3_24	Japan	NA	DRR171828	6396305962	metaspades	16	14
3_240	Japan	NA	DRR171588	7960127643	metaspades	22	16
3_241	Japan	NA	DRR171678	7555539376	megahit	20	14
3_242	Japan	NA	DRR127707	8872142135	metaspades	22	16
3_243	Japan	NA	DRR127752	7120548014	metaspades	17	5
3_244	Japan	NA	DRR171795	6506657071	metaspades	19	12
3_245	Japan	NA	DRR127762	7457652606	megahit	26	14
3_246	Japan	NA	DRR171732	7479172485	megahit	24	22
3_247	Japan	NA	DRR171601	7375402725	metaspades	19	10
3_248	Japan	NA	DRR172015	8331809898	metaspades	21	16
3_249	Japan	NA	DRR171813	5804624601	metaspades	25	17
3_25	Japan	NA	DRR171843	6344547735	megahit	45	20
3_250	Japan	NA	DRR171771	4268139124	metaspades	7	7
3_251	Japan	NA	DRR171478	6198920917	metaspades	31	18
3_252	Japan	NA	DRR171674	6978267986	metaspades	19	5
3_253	Japan	NA	DRR171556	6692783535	metaspades	15	12
3_254	Japan	NA	DRR171778	8273212940	megahit	26	18
3_255	Japan	NA	DRR171940	8297759179	metaspades	12	4
3_256	Japan	NA	DRR171897	12057333785	megahit	32	16
3_257	Japan	NA	DRR127617	4883791076	metaspades	21	14
3_258	Japan	NA	DRR171853	5880503603	metaspades	17	10
3_259	Japan	NA	DRR171792	6664730134	metaspades	7	8
3_26	Japan	NA	DRR171711	6133239342	metaspades	13	16
3_260	Japan	NA	DRR127521	7485815395	metaspades	21	19
3_261	Japan	NA	DRR171821	5744221913	megahit	22	14
3_262	Japan	NA	DRR171995	5465745088	metaspades	19	9
3_263	Japan	NA	DRR171796	6274294364	megahit	35	23
3_264	Japan	NA	DRR171655	6842231607	metaspades	20	9
3_265	Japan	NA	DRR171901	4286278742	metaspades	13	20
3_266	Japan	NA	DRR171605	5896016347	metaspades	27	19
3_267	Japan	NA	DRR127594	5351408216	metaspades	18	15
3_268	Japan	NA	DRR127532	5151830315	metaspades	15	8
3_269	Japan	NA	DRR127777	7559306882	megahit	28	24
3_27	Japan	NA	DRR171510	6805148239	metaspades	14	11
3_270	Japan	NA	DRR127628	6174743097	metaspades	27	10
3_271	Japan	NA	DRR171992	6406611719	metaspades	22	21
3_272	Japan	NA	DRR171473	6912794194	metaspades	16	12
3_273	Japan	NA	DRR171769	7255735602	metaspades	12	9
3_274	Japan	NA	DRR171882	5516901132	metaspades	12	12
3_275	Japan	NA	DRR171475	6248285937	metaspades	27	18
3_276	Japan	NA	DRR127481	8714631225	metaspades	22	8
3_277	Japan	NA	DRR171873	6077396406	metaspades	18	10
3_278	Japan	NA	DRR171677	5780070215	metaspades	21	19
3_279	Japan	NA	DRR171867	7826822721	metaspades	28	17
3_28	Japan	NA	DRR171946	6978872879	metaspades	11	5
3_280	Japan	NA	DRR171682	6466240315	metaspades	23	19
3_281	Japan	NA	DRR171460	7841313341	metaspades	14	5
3_282	Japan	NA	DRR171848	7948479427	megahit	49	20
3_283	Japan	NA	DRR172001	4442409940	metaspades	7	6
3_284	Japan	NA	DRR171806	4580658698	megahit	45	33
3_285	Japan	NA	DRR171991	9720433054	metaspades	11	8
3_286	Japan	NA	DRR171965	6885039266	metaspades	9	13
3_287	Japan	NA	DRR171509	6531310425	metaspades	19	18
3_288	Japan	NA	DRR127708	4141675679	metaspades	20	19
3_289	Japan	NA	DRR171703	6186953218	metaspades	29	12
3_29	Japan	NA	DRR171508	5672458146	metaspades	25	18
3_290	Japan	NA	DRR171462	6042146692	metaspades	17	12
3_291	Japan	NA	DRR171982	11089476920	megahit	45	34
3_292	Japan	NA	DRR171569	5013378322	metaspades	25	10
3_293	Japan	NA	DRR171865	7009051890	metaspades	13	8
3_294	Japan	NA	DRR171881	7784302296	metaspades	15	9
3_295	Japan	NA	DRR171920	5971689010	metaspades	30	20
3_296	Japan	NA	DRR171660	4933931784	metaspades	10	4
3_297	Japan	NA	DRR171768	8436320417	metaspades	33	14
3_298	Japan	NA	DRR171833	6034326576	metaspades	13	9
3_299	Japan	NA	DRR171488	6319541317	metaspades	4	5
3_3	Japan	NA	DRR171666	5832256386	metaspades	21	14
3_30	Japan	NA	DRR171492	4297696771	metaspades	17	9
3_300	Japan	NA	DRR171956	8141041143	metaspades	21	11
3_301	Japan	NA	DRR172018	3982509349	metaspades	17	8
3_302	Japan	NA	DRR171643	6401012123	metaspades	15	13
3_303	Japan	NA	DRR171684	5017893316	metaspades	25	13
3_304	Japan	NA	DRR171870	5302382245	metaspades	15	13
3_305	Japan	NA	DRR171570	5423340933	metaspades	21	12
3_306	Japan	NA	DRR171793	6462032081	metaspades	23	16
3_307	Japan	NA	DRR127776	7510078593	metaspades	15	8
3_308	Japan	NA	DRR171812	6156254333	metaspades	6	19
3_309	Japan	NA	DRR171533	1499282832	metaspades	2	6
3_31	Japan	NA	DRR127546	14102828544	metaspades	29	8
3_310	Japan	NA	DRR171592	6043557152	metaspades	14	4
3_311	Japan	NA	DRR171600	7204224358	metaspades	10	15
3_312	Japan	NA	DRR171495	7415775179	metaspades	27	23
3_313	Japan	NA	DRR127692	5405697464	metaspades	22	12
3_314	Japan	NA	DRR171974	6576354430	metaspades	13	9
3_315	Japan	NA	DRR171905	5612438798	megahit	31	13
3_316	Japan	NA	DRR171801	5509224093	metaspades	23	13
3_317	Japan	NA	DRR171543	3515705759	metaspades	10	10
3_318	Japan	NA	DRR171747	7622304025	megahit	29	23
3_319	Japan	NA	DRR171634	7548796811	megahit	41	20
3_32	Japan	NA	DRR171676	7263363014	megahit	39	33
3_320	Japan	NA	DRR127580	6471366583	megahit	36	19
3_321	Japan	NA	DRR127536	6795738690	metaspades	18	10
3_322	Japan	NA	DRR171673	7805519153	metaspades	30	16
3_323	Japan	NA	DRR171742	8007120247	metaspades	23	8
3_324	Japan	NA	DRR171751	7162807603	metaspades	23	17
3_325	Japan	NA	DRR171546	7868107290	metaspades	15	5
3_326	Japan	NA	DRR171659	7788100701	metaspades	23	13
3_327	Japan	NA	DRR171746	8985889119	megahit	20	24
3_328	Japan	NA	DRR171598	6488394561	metaspades	27	13
3_329	Japan	NA	DRR171898	4115718532	megahit	3	0
3_33	Japan	NA	DRR171753	3605305661	metaspades	13	8
3_330	Japan	NA	DRR171877	6364661841	metaspades	27	11
3_331	Japan	NA	DRR172003	6407309729	metaspades	17	13
3_332	Japan	NA	DRR171664	9136119665	megahit	43	12
3_333	Japan	NA	DRR171557	6575889169	metaspades	13	8
3_334	Japan	NA	DRR171693	6066697418	megahit	40	23
3_335	Japan	NA	DRR171988	10168187090	megahit	32	17
3_336	Japan	NA	DRR171748	4669807990	metaspades	16	10
3_337	Japan	NA	DRR171750	11179404000	metaspades	24	27
3_338	Japan	NA	DRR127672	6198285404	metaspades	13	8
3_339	Japan	NA	DRR171968	4946608195	metaspades	7	9
3_34	Japan	NA	DRR171701	7695930190	metaspades	29	23
3_340	Japan	NA	DRR171763	5134058482	metaspades	16	14
3_341	Japan	NA	DRR171868	5788634331	metaspades	21	20
3_342	Japan	NA	DRR171891	5745220809	metaspades	15	7
3_343	Japan	NA	DRR171564	4067147740	metaspades	11	3
3_344	Japan	NA	DRR171714	7179838371	metaspades	8	9
3_345	Japan	NA	DRR171591	6447759612	metaspades	24	13
3_346	Japan	NA	DRR171969	5301083186	metaspades	29	22
3_347	Japan	NA	DRR171738	5393173482	metaspades	12	5
3_348	Japan	NA	DRR171986	6612060926	metaspades	12	10
3_349	Japan	NA	DRR171633	9717535006	metaspades	20	5
3_35	Japan	NA	DRR171652	6726661950	metaspades	16	13
3_350	Japan	NA	DRR171944	7100503212	megahit	20	24
3_351	Japan	NA	DRR171485	6529634166	metaspades	26	31
3_352	Japan	NA	DRR171545	3431353027	metaspades	16	14
3_353	Japan	NA	DRR173017	4161193551	metaspades	4	1
3_354	Japan	NA	DRR171955	8911236282	metaspades	35	23
3_355	Japan	NA	DRR127756	7280198947	megahit	22	16
3_356	Japan	NA	DRR171683	6102206264	metaspades	34	14
3_357	Japan	NA	DRR171720	6518055551	metaspades	17	7
3_358	Japan	NA	DRR171910	11556816767	megahit	52	27
3_359	Japan	NA	DRR127625	6257013250	megahit	40	17
3_36	Japan	NA	DRR171858	5973932190	metaspades	16	10
3_360	Japan	NA	DRR171590	8027472821	metaspades	25	20
3_361	Japan	NA	DRR171522	5473195776	metaspades	12	10
3_362	Japan	NA	DRR171886	6988839515	metaspades	21	13
3_363	Japan	NA	DRR171890	6017790334	metaspades	22	10
3_364	Japan	NA	DRR171814	2825049865	metaspades	15	10
3_365	Japan	NA	DRR171758	7275520780	metaspades	12	8
3_366	Japan	NA	DRR171563	5252597630	metaspades	20	9
3_367	Japan	NA	DRR171765	5503875351	metaspades	10	9
3_368	Japan	NA	DRR171978	5110854061	metaspades	17	7
3_369	Japan	NA	DRR171505	6714130014	megahit	36	18
3_37	Japan	NA	DRR171889	6368482323	megahit	25	7
3_370	Japan	NA	DRR171900	5763403266	metaspades	19	13
3_371	Japan	NA	DRR171959	8025651512	metaspades	31	12
3_372	Japan	NA	DRR171518	2637550989	metaspades	6	5
3_373	Japan	NA	DRR171954	8506268054	metaspades	29	18
3_374	Japan	NA	DRR171625	7525634816	megahit	32	20
3_375	Japan	NA	DRR127537	5932336432	metaspades	16	8
3_376	Japan	NA	DRR173016	4928181427	metaspades	18	8
3_377	Japan	NA	DRR171580	6990199628	metaspades	18	17
3_378	Japan	NA	DRR171983	11324168626	metaspades	17	17
3_379	Japan	NA	DRR171537	7531530757	metaspades	18	9
3_38	Japan	NA	DRR171708	5310750262	metaspades	10	11
3_380	Japan	NA	DRR127603	4511745194	metaspades	11	22
3_381	Japan	NA	DRR171646	6862761524	metaspades	21	12
3_382	Japan	NA	DRR171908	7488489685	metaspades	26	12
3_383	Japan	NA	DRR171854	6666771959	metaspades	24	9
3_384	Japan	NA	DRR171755	9107386679	megahit	29	16
3_385	Japan	NA	DRR171945	7098360450	metaspades	18	10
3_386	Japan	NA	DRR171869	8670618591	metaspades	20	7
3_387	Japan	NA	DRR172017	4790563535	metaspades	9	18
3_388	Japan	NA	DRR171476	7448427100	metaspades	21	21
3_389	Japan	NA	DRR171688	5102846886	metaspades	22	11
3_39	Japan	NA	DRR171981	12771817634	metaspades	29	13
3_390	Japan	NA	DRR171804	7371824627	metaspades	18	19
3_391	Japan	NA	DRR171825	5347949619	metaspades	18	12
3_392	Japan	NA	DRR171772	4729741641	metaspades	10	8
3_393	Japan	NA	DRR171512	6227017542	metaspades	13	17
3_394	Japan	NA	DRR171497	7403529801	metaspades	17	22
3_395	Japan	NA	DRR127755	6290180311	metaspades	22	12
3_396	Japan	NA	DRR127731	9205529542	metaspades	26	6
3_397	Japan	NA	DRR171987	6327703813	metaspades	23	13
3_398	Japan	NA	DRR171520	5713081557	metaspades	11	12
3_399	Japan	NA	DRR127524	11071213007	metaspades	16	18
3_4	Japan	NA	DRR171614	6239020589	metaspades	18	11
3_40	Japan	NA	DRR171728	7642920122	metaspades	13	3
3_400	Japan	NA	DRR171800	5117561349	metaspades	23	9
3_401	Japan	NA	DRR171996	6701159703	metaspades	36	25
3_402	Japan	NA	DRR127647	5406527143	metaspades	13	4
3_403	Japan	NA	DRR171690	5441092453	metaspades	20	14
3_404	Japan	NA	DRR171594	7577258402	metaspades	16	7
3_405	Japan	NA	DRR171759	4855173683	metaspades	13	7
3_406	Japan	NA	DRR171567	6148121096	metaspades	20	11
3_407	Japan	NA	DRR171909	5282052638	metaspades	6	6
3_408	Japan	NA	DRR171721	683997421	metaspades	2	1
3_409	Japan	NA	DRR171491	5693874473	metaspades	16	13
3_41	Japan	NA	DRR171549	6837243688	metaspades	14	11
3_410	Japan	NA	DRR171593	7409092107	metaspades	24	16
3_411	Japan	NA	DRR171624	7428365046	metaspades	18	10
3_412	Japan	NA	DRR171698	7754444608	metaspades	22	13
3_413	Japan	NA	DRR171811	6383941402	metaspades	23	12
3_414	Japan	NA	DRR171568	3950667801	metaspades	16	8
3_415	Japan	NA	DRR171760	5692912212	metaspades	14	9
3_416	Japan	NA	DRR171463	2275727421	megahit	12	9
3_417	Japan	NA	DRR171606	7323407852	metaspades	25	9
3_418	Japan	NA	DRR171718	2277085384	metaspades	NA	NA
3_419	Japan	NA	DRR171994	7653334970	metaspades	22	15
3_42	Japan	NA	DRR127685	6238395657	metaspades	19	18
3_420	Japan	NA	DRR171937	7697467387	metaspades	14	8
3_421	Japan	NA	DRR127737	9151356780	metaspades	19	11
3_422	Japan	NA	DRR171559	6229028035	metaspades	37	24
3_423	Japan	NA	DRR171612	8066594414	metaspades	14	6
3_424	Japan	NA	DRR171824	5100583379	metaspades	16	10
3_425	Japan	NA	DRR171947	6775054102	metaspades	20	22
3_426	Japan	NA	DRR171818	4567240823	metaspades	1	1
3_427	Japan	NA	DRR171489	5395716630	metaspades	19	24
3_428	Japan	NA	DRR171611	7821709378	metaspades	21	11
3_429	Japan	NA	DRR171667	6700629939	metaspades	30	11
3_43	Japan	NA	DRR171878	6227188069	metaspades	26	12
3_430	Japan	NA	DRR171839	4473226333	metaspades	22	11
3_431	Japan	NA	DRR127514	2160696301	metaspades	8	5
3_432	Japan	NA	DRR171562	1956863746	metaspades	5	6
3_433	Japan	NA	DRR171668	8316852378	metaspades	20	13
3_434	Japan	NA	DRR127557	4791145970	metaspades	7	3
3_435	Japan	NA	DRR171781	7466428685	metaspades	20	7
3_436	Japan	NA	DRR171532	5404820190	metaspades	16	8
3_437	Japan	NA	DRR171830	6660952510	megahit	28	12
3_438	Japan	NA	DRR171875	5786586743	metaspades	8	2
3_439	Japan	NA	DRR171798	5401029205	metaspades	10	2
3_44	Japan	NA	DRR171906	6890327994	metaspades	19	13
3_440	Japan	NA	DRR171578	6248815776	metaspades	12	5
3_441	Japan	NA	DRR171691	7705977522	metaspades	19	13
3_442	Japan	NA	DRR171756	9284234796	metaspades	27	27
3_443	Japan	NA	DRR171577	7896967083	metaspades	21	13
3_444	Japan	NA	DRR171589	2886169161	metaspades	11	6
3_445	Japan	NA	DRR171957	6735819703	metaspades	27	12
3_446	Japan	NA	DRR171579	5399736923	metaspades	11	11
3_447	Japan	NA	DRR171502	6503541911	metaspades	14	8
3_448	Japan	NA	DRR171599	5917206058	metaspades	13	4
3_449	Japan	NA	DRR171554	6996921772	metaspades	19	16
3_45	Japan	NA	DRR172020	7788352966	metaspades	15	6
3_450	Japan	NA	DRR171764	5872086283	metaspades	21	7
3_451	Japan	NA	DRR171809	7008122679	metaspades	22	20
3_452	Japan	NA	DRR171802	4784165228	metaspades	12	9
3_453	Japan	NA	DRR171604	6369136912	metaspades	26	18
3_454	Japan	NA	DRR171595	7431694878	metaspades	18	16
3_455	Japan	NA	DRR171784	10857791686	megahit	42	17
3_456	Japan	NA	DRR171514	4810619128	metaspades	22	11
3_457	Japan	NA	DRR172002	4535141556	metaspades	21	8
3_458	Japan	NA	DRR171871	8964476803	metaspades	30	17
3_459	Japan	NA	DRR127507	5033451978	metaspades	11	10
3_46	Japan	NA	DRR171973	7732516905	metaspades	19	5
3_460	Japan	NA	DRR171791	7021837551	megahit	33	17
3_461	Japan	NA	DRR171780	8249606647	megahit	17	8
3_462	Japan	NA	DRR171472	6001646765	metaspades	16	19
3_463	Japan	NA	DRR171576	116358248	metaspades	1	1
3_464	Japan	NA	DRR171872	5504279951	metaspades	14	16
3_465	Japan	NA	DRR127515	10773756152	metaspades	37	20
3_466	Japan	NA	DRR171685	6341795782	metaspades	24	13
3_467	Japan	NA	DRR171803	5131351752	metaspades	19	9
3_468	Japan	NA	DRR171586	5263903166	megahit	33	36
3_469	Japan	NA	DRR171609	6688985829	megahit	35	23
3_47	Japan	NA	DRR171849	10267428068	metaspades	27	13
3_470	Japan	NA	DRR171671	8236609829	metaspades	7	9
3_471	Japan	NA	DRR171773	6270504357	megahit	34	12
3_472	Japan	NA	DRR171734	7956333606	metaspades	15	7
3_473	Japan	NA	DRR171967	4981376721	metaspades	30	18
3_474	Japan	NA	DRR127649	5943253116	metaspades	29	20
3_475	Japan	NA	DRR171656	5756402944	megahit	23	21
3_476	Japan	NA	DRR171918	6956418381	metaspades	19	7
3_477	Japan	NA	DRR172012	3219568077	metaspades	17	10
3_478	Japan	NA	DRR171844	6392442958	metaspades	9	7
3_479	Japan	NA	DRR171552	6017006200	metaspades	14	9
3_48	Japan	NA	DRR171723	5166004472	metaspades	9	3
3_480	Japan	NA	DRR171862	7122497809	metaspades	20	16
3_481	Japan	NA	DRR171776	9119380141	metaspades	19	8
3_482	Japan	NA	DRR171626	3827382278	metaspades	9	12
3_483	Japan	NA	DRR171902	2564524694	metaspades	0	0
3_484	Japan	NA	DRR171950	7882570364	metaspades	23	12
3_485	Japan	NA	DRR162778	8462198734	metaspades	29	30
3_486	Japan	NA	DRR171826	6485204934	metaspades	23	17
3_487	Japan	NA	DRR171993	7351483090	megahit	30	18
3_488	Japan	NA	DRR171915	7768447371	metaspades	27	33
3_489	Japan	NA	DRR171696	5445581697	metaspades	18	7
3_49	Japan	NA	DRR127754	6727471684	metaspades	23	13
3_490	Japan	NA	DRR127491	2124339384	megahit	7	7
3_491	Japan	NA	DRR127728	6965158871	metaspades	7	10
3_492	Japan	NA	DRR171817	5010425310	metaspades	16	9
3_493	Japan	NA	DRR171827	6630784213	metaspades	21	17
3_494	Japan	NA	DRR172006	3331241872	metaspades	8	5
3_495	Japan	NA	DRR171483	5291959205	megahit	50	19
3_496	Japan	NA	DRR171506	6589444231	metaspades	17	12
3_497	Japan	NA	DRR127583	7199905782	megahit	26	20
3_498	Japan	NA	DRR171842	6145947893	metaspades	18	9
3_499	Japan	NA	DRR171490	5304109565	metaspades	9	11
3_5	Japan	NA	DRR171724	12136345857	metaspades	16	8
3_50	Japan	NA	DRR171775	7903988297	metaspades	13	19
3_500	Japan	NA	DRR171805	6825656323	metaspades	14	8
3_501	Japan	NA	DRR171726	5565512905	metaspades	16	13
3_502	Japan	NA	DRR171832	5702623219	metaspades	21	16
3_503	Japan	NA	DRR171551	5967413837	metaspades	12	8
3_504	Japan	NA	DRR171499	8001881672	metaspades	11	18
3_505	Japan	NA	DRR171739	3759286145	metaspades	20	14
3_506	Japan	NA	DRR171619	7827031456	megahit	45	21
3_507	Japan	NA	DRR171829	6695711493	metaspades	7	10
3_508	Japan	NA	DRR171692	6977630432	metaspades	15	10
3_509	Japan	NA	DRR127485	9023711379	metaspades	26	21
3_51	Japan	NA	DRR171836	4802788331	metaspades	10	8
3_510	Japan	NA	DRR171694	7928532208	metaspades	30	12
3_511	Japan	NA	DRR171861	5644199035	metaspades	15	16
3_512	Japan	NA	DRR171582	6711855882	metaspades	23	13
3_513	Japan	NA	DRR172008	4462519630	metaspades	8	9
3_514	Japan	NA	DRR171976	7742623134	metaspades	19	16
3_515	Japan	NA	DRR171583	2472963877	metaspades	12	10
3_516	Japan	NA	DRR171645	8696081351	metaspades	24	20
3_517	Japan	NA	DRR127646	5995084694	metaspades	29	25
3_518	Japan	NA	DRR171962	4762685111	metaspades	16	11
3_519	Japan	NA	DRR171916	5027374542	metaspades	18	8
3_52	Japan	NA	DRR127488	11268958205	metaspades	18	10
3_520	Japan	NA	DRR171850	5892654225	metaspades	24	9
3_521	Japan	NA	DRR171663	7274795945	metaspades	3	3
3_522	Japan	NA	DRR171653	8662947818	metaspades	0	1
3_523	Japan	NA	DRR171689	4464123425	metaspades	16	15
3_524	Japan	NA	DRR171894	6290888199	metaspades	20	8
3_525	Japan	NA	DRR172010	3644810457	metaspades	14	5
3_526	Japan	NA	DRR171857	6109368175	metaspades	9	11
3_527	Japan	NA	DRR127476	8493149732	metaspades	28	18
3_528	Japan	NA	DRR171702	10764160071	metaspades	28	28
3_529	Japan	NA	DRR171942	4835257010	metaspades	14	9
3_53	Japan	NA	DRR127683	6292083222	megahit	17	6
3_530	Japan	NA	DRR171585	5847408696	metaspades	18	16
3_531	Japan	NA	DRR127579	6262276088	megahit	26	3
3_532	Japan	NA	DRR171587	5545016057	megahit	22	8
3_533	Japan	NA	DRR171880	4960833736	metaspades	17	17
3_534	Japan	NA	DRR127736	5979583282	megahit	20	12
3_535	Japan	NA	DRR171571	4997123022	metaspades	12	13
3_536	Japan	NA	DRR171620	7498805818	megahit	37	32
3_537	Japan	NA	DRR171661	7298807017	metaspades	26	23
3_538	Japan	NA	DRR171961	7726590975	metaspades	27	13
3_539	Japan	NA	DRR127567	5731747535	metaspades	7	9
3_54	Japan	NA	DRR171565	3662800607	metaspades	17	10
3_540	Japan	NA	DRR127720	7300452343	megahit	46	23
3_541	Japan	NA	DRR171699	8654657830	metaspades	2	8
3_542	Japan	NA	DRR171662	6066172740	metaspades	11	7
3_543	Japan	NA	DRR171884	4633386993	megahit	19	12
3_544	Japan	NA	DRR171686	7496605464	megahit	41	30
3_545	Japan	NA	DRR171846	5269292991	metaspades	12	3
3_546	Japan	NA	DRR172005	5082395193	megahit	26	11
3_547	Japan	NA	DRR171852	8563459397	megahit	31	15
3_548	Japan	NA	DRR171461	6565372393	metaspades	7	3
3_549	Japan	NA	DRR171467	10005849918	metaspades	13	10
3_55	Japan	NA	DRR171741	10670875820	megahit	31	25
3_550	Japan	NA	DRR171468	10808757025	megahit	20	16
3_551	Japan	NA	DRR171705	4694006711	metaspades	22	8
3_552	Japan	NA	DRR171911	5566796761	metaspades	20	16
3_553	Japan	NA	DRR171706	4317218419	metaspades	16	9
3_554	Japan	NA	DRR171964	8629710990	megahit	29	30
3_555	Japan	NA	DRR171963	6573418557	metaspades	23	12
3_556	Japan	NA	DRR171851	9458916065	metaspades	18	11
3_557	Japan	NA	DRR171856	6220949126	metaspades	22	4
3_558	Japan	NA	DRR171615	7536512369	metaspades	24	16
3_559	Japan	NA	DRR171761	9494792716	metaspades	13	8
3_56	Japan	NA	DRR171820	5109497158	metaspades	10	8
3_560	Japan	NA	DRR171879	1604363924	metaspades	4	3
3_561	Japan	NA	DRR171948	6455271776	metaspades	14	16
3_562	Japan	NA	DRR171608	7017329798	metaspades	19	10
3_563	Japan	NA	DRR171770	7643727913	metaspades	14	11
3_564	Japan	NA	DRR171602	8373011677	metaspades	14	10
3_565	Japan	NA	DRR171654	5426328837	metaspades	14	7
3_566	Japan	NA	DRR171657	6539623809	metaspades	18	16
3_567	Japan	NA	DRR127748	5205593175	megahit	22	9
3_568	Japan	NA	DRR171618	7145806518	metaspades	19	11
3_569	Japan	NA	DRR171859	5771652617	metaspades	23	12
3_57	Japan	NA	DRR171597	7458956006	metaspades	21	9
3_570	Japan	NA	DRR171465	9990855746	metaspades	28	7
3_571	Japan	NA	DRR171575	7153990849	metaspades	19	17
3_572	Japan	NA	DRR171960	7854062350	metaspades	32	26
3_573	Japan	NA	DRR171985	6560527186	metaspades	18	4
3_574	Japan	NA	DRR171482	6401550652	metaspades	24	19
3_575	Japan	NA	DRR127613	5925622603	metaspades	21	16
3_576	Japan	NA	DRR171573	6754265326	metaspades	1	0
3_577	Japan	NA	DRR171970	9092305572	metaspades	30	14
3_578	Japan	NA	DRR171639	8281758901	metaspades	18	26
3_579	Japan	NA	DRR171887	5853457520	megahit	28	23
3_58	Japan	NA	DRR171523	4052659543	metaspades	12	9
3_580	Japan	NA	DRR171596	7165911872	metaspades	11	3
3_581	Japan	NA	DRR171785	8258543718	metaspades	21	20
3_582	Japan	NA	DRR172021	4871305047	metaspades	9	4
3_583	Japan	NA	DRR171504	8398536065	metaspades	13	6
3_584	Japan	NA	DRR171679	6089904622	metaspades	18	11
3_585	Japan	NA	DRR162777	4990905572	metaspades	21	9
3_586	Japan	NA	DRR171819	5118053055	metaspades	23	16
3_587	Japan	NA	DRR171709	5932339322	megahit	1	3
3_588	Japan	NA	DRR171466	7336440896	metaspades	15	12
3_589	Japan	NA	DRR171470	8154003918	metaspades	23	11
3_59	Japan	NA	DRR171530	3716061922	metaspades	10	9
3_590	Japan	NA	DRR171733	9906889960	megahit	36	16
3_591	Japan	NA	DRR171521	3386461556	metaspades	9	13
3_592	Japan	NA	DRR171712	6812440330	metaspades	31	19
3_593	Japan	NA	DRR171544	5987405164	metaspades	19	17
3_594	Japan	NA	DRR171469	6922884853	megahit	28	17
3_595	Japan	NA	DRR127763	6863461637	megahit	20	14
3_596	Japan	NA	DRR162776	4701732700	megahit	15	6
3_597	Japan	NA	DRR171949	7595307271	metaspades	13	8
3_598	Japan	NA	DRR171637	8188028771	metaspades	15	10
3_599	Japan	NA	DRR171713	6642119588	metaspades	20	10
3_6	Japan	NA	DRR127713	7169592329	megahit	15	8
3_60	Japan	NA	DRR171547	6930334679	metaspades	13	13
3_600	Japan	NA	DRR171744	9835828458	megahit	26	17
3_601	Japan	NA	DRR171835	5966132101	megahit	25	17
3_602	Japan	NA	DRR171930	8016599795	metaspades	33	22
3_603	Japan	NA	DRR171647	2997095435	metaspades	9	6
3_604	Japan	NA	DRR171788	5096126973	metaspades	19	8
3_605	Japan	NA	DRR171648	6741964723	metaspades	21	14
3_606	Japan	NA	DRR171924	7227896303	metaspades	13	11
3_607	Japan	NA	DRR127724	8183173884	metaspades	20	12
3_608	Japan	NA	DRR171925	8201823755	metaspades	23	20
3_609	Japan	NA	DRR171834	6418926474	metaspades	19	11
3_61	Japan	NA	DRR171999	5568646309	metaspades	14	2
3_610	Japan	NA	DRR171539	4255372415	metaspades	24	13
3_611	Japan	NA	DRR171931	7782944777	metaspades	16	9
3_612	Japan	NA	DRR171926	7699806332	megahit	24	21
3_613	Japan	NA	DRR171936	5044096541	metaspades	14	7
3_614	Japan	NA	DRR171745	4338049332	metaspades	12	7
3_615	Japan	NA	DRR171527	5498411373	metaspades	22	8
3_616	Japan	NA	DRR127721	6412035294	megahit	20	10
3_617	Japan	NA	DRR171935	7462584062	megahit	28	13
3_618	Japan	NA	DRR171934	6690519847	metaspades	15	9
3_619	Japan	NA	DRR171928	6309628347	metaspades	12	9
3_62	Japan	NA	DRR171644	6858350828	metaspades	11	10
3_620	Japan	NA	DRR171789	7137800919	megahit	27	23
3_621	Japan	NA	DRR171929	10352029825	megahit	17	12
3_622	Japan	NA	DRR171649	7613774250	metaspades	23	18
3_623	Japan	NA	DRR171525	4227252749	megahit	14	10
3_624	Japan	NA	DRR171631	7334798130	metaspades	25	11
3_625	Japan	NA	DRR171731	5372337596	megahit	20	19
3_626	Japan	NA	DRR171650	4971962818	metaspades	19	11
3_627	Japan	NA	DRR171629	11472687113	metaspades	20	12
3_628	Japan	NA	DRR171932	9864686335	megahit	28	30
3_629	Japan	NA	DRR171933	9693993545	metaspades	29	25
3_63	Japan	NA	DRR171635	8184277314	metaspades	11	3
3_630	Japan	NA	DRR171927	5164071513	metaspades	9	17
3_631	Japan	NA	DRR171892	4174897794	metaspades	23	14
3_632	Japan	NA	DRR171526	6195102682	metaspades	24	8
3_633	Japan	NA	DRR171632	2963027179	metaspades	15	7
3_634	Japan	NA	DRR171730	6886824356	metaspades	10	5
3_635	Japan	NA	DRR171638	7730154620	metaspades	15	17
3_636	Japan	NA	DRR171923	7306543180	metaspades	31	18
3_637	Japan	NA	DRR171630	7807437801	metaspades	20	13
3_638	Japan	NA	DRR171524	4092703392	metaspades	15	13
3_639	Japan	NA	DRR171538	7032760830	megahit	32	20
3_64	Japan	NA	DRR171845	6597166939	metaspades	12	8
3_640	Japan	NA	DRR171540	7025663296	metaspades	8	7
3_641	Japan	NA	DRR171628	10036634699	metaspades	23	12
3_642	Japan	NA	DRR171636	6319047143	metaspades	20	18
3_643	Japan	NA	DRR171729	7489157467	metaspades	14	14
3_644	Japan	NA	DRR171743	5945830944	metaspades	7	9
3_645	Japan	NA	DRR171922	7420201256	megahit	20	6
3_65	Japan	NA	DRR171810	6444625478	metaspades	36	7
3_66	Japan	NA	DRR171584	6337624948	metaspades	14	9
3_67	Japan	NA	DRR171816	5382752855	metaspades	11	3
3_68	Japan	NA	DRR171471	6950863409	metaspades	12	16
3_69	Japan	NA	DRR171896	5554745388	megahit	33	28
3_7	Japan	NA	DRR171707	6618044723	metaspades	26	13
3_70	Japan	NA	DRR171921	9626926396	megahit	45	26
3_71	Japan	NA	DRR171953	9171342030	megahit	44	24
3_72	Japan	NA	DRR171903	4695659532	metaspades	17	11
3_73	Japan	NA	DRR171754	9472076635	metaspades	11	4
3_74	Japan	NA	DRR171516	3017475505	metaspades	5	5
3_75	Japan	NA	DRR171919	6022713624	metaspades	15	3
3_76	Japan	NA	DRR171481	5144264083	metaspades	21	9
3_77	Japan	NA	DRR127552	4020310152	metaspades	15	3
3_78	Japan	NA	DRR171687	5801190876	metaspades	1	1
3_79	Japan	NA	DRR171542	7892285572	metaspades	15	11
3_8	Japan	NA	DRR171529	7298910575	metaspades	17	11
3_80	Japan	NA	DRR127674	6875666831	metaspades	33	13
3_81	Japan	NA	DRR171613	7525821065	megahit	30	14
3_82	Japan	NA	DRR171980	6331367226	metaspades	14	11
3_83	Japan	NA	DRR171752	4150442371	metaspades	19	6
3_84	Japan	NA	DRR162779	3640483934	metaspades	17	15
3_85	Japan	NA	DRR171603	7152132327	metaspades	21	17
3_86	Japan	NA	DRR171799	4877600780	metaspades	16	10
3_87	Japan	NA	DRR171888	5740332159	metaspades	19	9
3_88	Japan	NA	DRR171966	7202544648	metaspades	31	12
3_89	Japan	NA	DRR171767	8263473466	megahit	24	25
3_9	Japan	NA	DRR171740	8316980423	megahit	26	21
3_90	Japan	NA	DRR171794	6986208089	megahit	50	19
3_91	Japan	NA	DRR171622	7046250567	metaspades	28	17
3_92	Japan	NA	DRR172016	4678308549	metaspades	11	5
3_93	Japan	NA	DRR171474	5211287100	metaspades	7	12
3_94	Japan	NA	DRR171797	6507128876	metaspades	17	13
3_95	Japan	NA	DRR127588	5865243226	metaspades	4	8
3_96	Japan	NA	DRR171535	3483760337	metaspades	10	4
3_97	Japan	NA	DRR171560	2418258331	metaspades	6	9
3_98	Japan	NA	DRR171581	8778708487	metaspades	15	11
3_99	Japan	NA	DRR171480	7662244557	metaspades	15	12
4_1	India	NA	SRR5898908	1344200520	metaspades	1	4
4_10	India	NA	SRR5898917	1387130399	metaspades	3	5
4_100	India	NA	SRR5899007	1153088906	metaspades	4	0
4_101	India	NA	SRR5899008	744178266	metaspades	1	3
4_102	India	NA	SRR5899009	838823795	metaspades	4	3
4_103	India	NA	SRR5899010	835355583	metaspades	3	2
4_104	India	NA	SRR5899011	972335134	metaspades	3	3
4_105	India	NA	SRR5899012	1059273220	metaspades	4	4
4_106	India	NA	SRR5899013	1093824590	metaspades	4	1
4_107	India	NA	SRR5899014	998206462	metaspades	3	6
4_108	India	NA	SRR5899015	871897218	metaspades	1	3
4_109	India	NA	SRR5899016	1373123414	metaspades	3	5
4_11	India	NA	SRR5898918	673918005	metaspades	0	3
4_110	India	NA	SRR5899017	616943354	metaspades	2	1
4_12	India	NA	SRR5898919	928540586	metaspades	1	6
4_13	India	NA	SRR5898920	1203927125	metaspades	4	3
4_14	India	NA	SRR5898921	1688320620	metaspades	7	4
4_15	India	NA	SRR5898922	1696663348	metaspades	7	3
4_16	India	NA	SRR5898923	2103248766	metaspades	4	5
4_17	India	NA	SRR5898924	1610417458	metaspades	3	5
4_18	India	NA	SRR5898925	1327594148	metaspades	0	2
4_19	India	NA	SRR5898926	802869306	metaspades	0	2
4_2	India	NA	SRR5898909	773772009	metaspades	1	2
4_20	India	NA	SRR5898927	882772000	metaspades	2	4
4_21	India	NA	SRR5898928	779835379	metaspades	2	0
4_22	India	NA	SRR5898929	953285254	metaspades	1	3
4_23	India	NA	SRR5898930	1217218776	metaspades	2	1
4_24	India	NA	SRR5898931	815464464	metaspades	2	3
4_25	India	NA	SRR5898932	1638306780	metaspades	2	4
4_26	India	NA	SRR5898933	807853605	metaspades	0	0
4_27	India	NA	SRR5898934	1113899152	metaspades	1	1
4_28	India	NA	SRR5898935	1175175845	metaspades	2	1
4_29	India	NA	SRR5898936	811721817	metaspades	2	2
4_3	India	NA	SRR5898910	2142440783	metaspades	4	2
4_30	India	NA	SRR5898937	1411389630	metaspades	1	5
4_31	India	NA	SRR5898938	1208556736	metaspades	3	4
4_32	India	NA	SRR5898939	1227255405	metaspades	1	3
4_33	India	NA	SRR5898940	983729077	metaspades	5	0
4_34	India	NA	SRR5898941	1410279821	metaspades	4	6
4_35	India	NA	SRR5898942	1307661754	metaspades	0	5
4_36	India	NA	SRR5898943	812140981	metaspades	4	0
4_37	India	NA	SRR5898944	1298220991	metaspades	3	7
4_38	India	NA	SRR5898945	1090074858	metaspades	2	3
4_39	India	NA	SRR5898946	1400366558	metaspades	4	1
4_4	India	NA	SRR5898911	1316013844	metaspades	2	1
4_40	India	NA	SRR5898947	1374274716	metaspades	4	2
4_41	India	NA	SRR5898948	1037368291	metaspades	2	1
4_42	India	NA	SRR5898949	1348133665	metaspades	2	6
4_43	India	NA	SRR5898950	668018094	metaspades	3	1
4_44	India	NA	SRR5898951	1035278491	metaspades	3	4
4_45	India	NA	SRR5898952	790582176	metaspades	2	1
4_46	India	NA	SRR5898953	1605014657	metaspades	4	3
4_47	India	NA	SRR5898954	742418100	metaspades	0	2
4_48	India	NA	SRR5898955	942562745	metaspades	4	2
4_49	India	NA	SRR5898956	1538114053	metaspades	2	1
4_5	India	NA	SRR5898912	1036575018	metaspades	1	1
4_50	India	NA	SRR5898957	1081366956	metaspades	2	5
4_51	India	NA	SRR5898958	1270682023	metaspades	0	4
4_52	India	NA	SRR5898959	689450736	metaspades	3	4
4_53	India	NA	SRR5898960	1087495406	metaspades	2	4
4_54	India	NA	SRR5898961	1576569058	metaspades	2	2
4_55	India	NA	SRR5898962	928516286	metaspades	3	1
4_56	India	NA	SRR5898963	997201311	metaspades	4	1
4_57	India	NA	SRR5898964	993896268	metaspades	2	0
4_58	India	NA	SRR5898965	1063103990	metaspades	2	5
4_59	India	NA	SRR5898966	1016781080	metaspades	1	3
4_6	India	NA	SRR5898913	1286730974	metaspades	4	4
4_60	India	NA	SRR5898967	1358498255	metaspades	7	4
4_61	India	NA	SRR5898968	811581241	metaspades	1	4
4_62	India	NA	SRR5898969	1430923840	metaspades	0	3
4_63	India	NA	SRR5898970	983724460	metaspades	3	5
4_64	India	NA	SRR5898971	1347474530	metaspades	6	1
4_65	India	NA	SRR5898972	1575075165	metaspades	2	2
4_66	India	NA	SRR5898973	954061261	metaspades	2	5
4_67	India	NA	SRR5898974	1065812419	metaspades	1	1
4_68	India	NA	SRR5898975	1913605591	metaspades	2	3
4_69	India	NA	SRR5898976	1126014109	metaspades	3	3
4_7	India	NA	SRR5898914	1545640695	metaspades	2	2
4_70	India	NA	SRR5898977	1862246961	metaspades	1	4
4_71	India	NA	SRR5898978	1433920763	metaspades	3	2
4_72	India	NA	SRR5898979	1517224723	metaspades	2	1
4_73	India	NA	SRR5898980	793309934	metaspades	3	2
4_74	India	NA	SRR5898981	937125039	metaspades	3	1
4_75	India	NA	SRR5898982	754584053	metaspades	2	1
4_76	India	NA	SRR5898983	1363678978	metaspades	2	3
4_77	India	NA	SRR5898984	1010009755	metaspades	1	2
4_78	India	NA	SRR5898985	1313430561	metaspades	3	3
4_79	India	NA	SRR5898986	1256070078	metaspades	2	1
4_8	India	NA	SRR5898915	1805641762	metaspades	4	6
4_80	India	NA	SRR5898987	914569895	metaspades	0	3
4_81	India	NA	SRR5898988	1366625440	metaspades	4	2
4_82	India	NA	SRR5898989	1071915165	metaspades	6	0
4_83	India	NA	SRR5898990	1934829494	metaspades	2	1
4_84	India	NA	SRR5898991	1036595583	metaspades	3	1
4_85	India	NA	SRR5898992	1021345817	metaspades	1	5
4_86	India	NA	SRR5898993	859881563	metaspades	0	2
4_87	India	NA	SRR5898994	1193418140	metaspades	1	3
4_88	India	NA	SRR5898995	670339550	metaspades	2	1
4_89	India	NA	SRR5898996	882823784	metaspades	3	3
4_9	India	NA	SRR5898916	1544836274	metaspades	5	4
4_90	India	NA	SRR5898997	1753688459	metaspades	3	1
4_91	India	NA	SRR5898998	1169300878	metaspades	3	1
4_92	India	NA	SRR5898999	2432406897	metaspades	5	0
4_93	India	NA	SRR5899000	1119666721	metaspades	2	2
4_94	India	NA	SRR5899001	874895400	metaspades	1	4
4_95	India	NA	SRR5899002	891899754	metaspades	2	0
4_96	India	NA	SRR5899003	1293408913	metaspades	3	0
4_97	India	NA	SRR5899004	1913868247	metaspades	0	4
4_98	India	NA	SRR5899005	1156488365	metaspades	3	2
4_99	India	NA	SRR5899006	1677800044	metaspades	4	5

### Sheet: Supplementary Table 3 
Supplementary Table 3. Summary of improvement from pre-existing database (UHGG/UHGP)
Data		UHGG/UHGP	HRGM	improvement (%)
Genomes	Non-redundant genome	204938	232098	13.2528
	Species representatives	4644	5414	16.5805
Unique Proteins	100% identity	94982558	103737933	9.21788
	95% identity	19995978	20077990	0.410142
	90% identity	13825342	14775282	6.87101
	70% identity	NA	8517427	Newly Added
	50% identity	4726883	4668163	-1.24226
SNV	SNV annotated species	2489	2821	13.3387
	Number of SNVs	249435699	274543071	10.0657
